# Contribution of local recombination and AT-biased mutations to differentiated region formation in *Apis cerana*

**DOI:** 10.1101/2024.09.02.610918

**Authors:** Fushi Ke, Liette Vasseur

**Affiliations:** Guangzhou, China; Department of Biological Sciences, Brock University, St. Catharines, ON, Canada

**Keywords:** Eastern honeybee, low GC, mutation rate, mutation load, recombination

## Abstract

Genome architecture can interact with evolutionary processes and be involved in the formation of differentiated regions potentially containing adaptation and speciation loci. Regions of low GC content can be linked to low mutation and recombination rates. These effects on the formation of heterozygous differentiation landscapes have not been investigated. Here, we explored mutation accumulation and group divergence along a speciation continuum using 499 genomes of *Apis cerana*, with a widely distributed Central group diverged with its peripheral groups at both population genetic and phylogenetic timescales. We found that the differentiated regions had generally lower recombination and GC content than the rest of the genome, with lower-than-average divergence (*d*_xy_) initially to higher-than-average ones at deeper timescale. Most rare alleles (∼80%) are AT-biased that derived from GC, resulting in lower AT-biased mutations in low-GC regions. Multiple regression analysis further shows that reduced mutation and recombination rates are associated with decreased diversity, particularly in regions with low GC content. Moreover, in all *A. cerana* groups, higher mutation load and less efficient selection in low-GC regions compared with high-GC regions suggest that restricted recombination is important in mutation accumulation (e.g., AT-biased) and group divergence. This pattern explains the increased *d*_xy_ in low-GC regions over evolutionary time. Finally, low-GC regions possess higher proportion of group-specific polymorphisms, which reconciliate discordance between mitochondrial and nuclear phylogenies in *A. cerana*. Our results highlight the contribution of genome architectures to the formation of differentiation landscapes along divergent groups, emphasizing caution regarding loci identified solely from differentiated regions.

**Significance Statement:** This study shows the low nucleotide diversity in differentiated regions could be simply attributed to genome architectures (e.g., gBGC, local recombination and mutation rates). Further studies should consider the effects of genome architecture on understanding the formation of heterozygous differentiation landscape along diverging groups and identification of adaptive loci.
