## Supplementary Table 2 for "Contribution of local recombination and AT-biased mutations to differentiated region formation in *Apis cerana*"

### Sheet: Sheet1
Supplementary Table 2. Divergence estimation between Central lineage of Apis cerana Lineage M with other seven lineages.
Pair	Divergence timescales	Time	Southern Central		Northern Central
			Divergence time (mean)	Divergence time (mean ± 2SD)	Divergence time (mean)	Divergence time (mean ± 2SD)
Central v.s. Japan	population genetic timescale	t1	502Kyr	452-551Kyr	391Kyr	330-453Kyr
Central v.s. Qinghai	population genetic timescale	t2	521Kyr	484-559Kyr	538Kyr	484-594Kyr
Central v.s. Bomi	population genetic timescale	t3	653Kyr	615-690Kyr	640Kyr	601-680Kyr
Central v.s. Hainan	population genetic timescale	t4	700Kyr	670-730Kyr	730Kyr	689-772Kyr
Central v.s. Taiwan	population genetic timescale	t5	972Kyr	919-1026Kyr	952Kyr	895-1010Kyr
Central v.s. Lineage S	phylogenetic timescale	t6	NA
Central v.s. A. mellifera	phylogenetic timescale	t7	7Myr (Wallberg et al., 2014)
# The divergence time within A. cerana Lineage M was calculated with TTo method (Sjödin et al., 2021)
Kyr, thousand years; Myr, million years
